# Comprehensive Whole Genome Sequencing Reveals Origins of Mutational Signatures Associated with Aging and Temozolomide Chemotherapy

**DOI:** 10.1101/2024.04.17.590003

**Authors:** Taejoo Hwang, Lukasz Karol Sitko, Ratih Khoirunnisa, Fernanda Navarro Aguad, David M Samuel, Hajoong Park, Banyoon Cheon, Luthfiyyah Mutsnaini, Jaewoong Lee, Shunichi Takeda, Semin Lee, Dmitri Ivanov, Anton Gartner

## Abstract

In a comprehensive study to decipher the multi-layered response to the chemotherapeutic agent temozolomide (TMZ), we analyzed 427 genomes and determined mutational patterns in a collection of ∼40 isogenic DNA repair-deficient human TK6 lymphoblast cell lines. We demonstrate that the spontaneous mutational background is very similar to the aging-associated mutational signature SBS40 and mainly caused by polymerase zeta-mediated translesion synthesis (TLS). *MSH2-/-* mismatch repair knockout in conjunction with additional repair deficiencies uncovers cryptic mutational patterns. We report how distinct mutational signatures are induced by TMZ upon sequential inactivation of DNA repair pathways, mirroring the acquisition of chemotherapy resistance by glioblastomas. The most toxic adduct induced by TMZ, *O^6^*-meG, is directly repaired by the *O^6^*-methylguanine-DNA methyltransferase (MGMT). In *MGMT-/-* cells, mismatch repair (MMR) leads to cell death and limits mutagenesis. MMR deficiency results in TMZ resistance, allowing the accumulation of ∼10^5^ C>T substitutions corresponding to signature SBS11. Under these conditions, N-alkylated bases, processed by base excision repair (BER), limit cell survival. Without BER, 3-meA is read through via error-prone TLS, causing T>A substitutions but not affecting survival. Blocking BER after abasic site formation results in large deletions and TMZ hypersensitization. Our findings reveal potential vulnerabilities of TMZ-resistant tumors.
