## Supplementary Table1 for "Comprehensive Whole Genome Sequencing Reveals Origins of Mutational Signatures Associated with Aging and Temozolomide Chemotherapy"

### Sheet: Sheet1
Gene	KO line #	Origin	gRNA1 target with PAM	gRNA2 target with PAM	gRNA1 F	gRNA1 R	gRNA2 F	gRNA2 R	2kb F	2kb R	LA F	LA R	RA F	RA R	antibody for Western blot
ALKBH2	139	this study	CCCGAATGTGCCGCCAGCTAGGG	GGACTGTGTAACTGCAGTCCAGG	caccgCCCGAATGTGCCGCCAGCTA	aaacTAGCTGGCGGCACATTCGGGc	caccGGACTGTGTAACTGCAGTCC	aaacGGACTGCAGTTACACAGTCC	GACATAGGTGCTGTAGTCCGCAC	GGCTTGGTGGTGTACATCTGTG	gcgaattgggtaccgggccCAGAAACAGAATCCACGATATCCG	ctgggctcgagggggggccCAGTGGCGAGGCCAAGACAG	tgggaagcttgtcgacttaaGAGGGCTTGTTTGGTGCAATTAATG	cactagtaggcgcgccttaaCTGGCCTCAAGTGATCCTCCTG
ALKBH3	140	this study	TCTTTCACGTCAACAAAGCCAGG	AGCTTTGTCAAGATGTTCCCTGG	caccgTCTTTCACGTCAACAAAGCC	aaacGGCTTTGTTGACGTGAAAGAc	caccgAGCTTTGTCAAGATGTTCCC	aaacGGGAACATCTTGACAAAGCTc	CAGAGGAGCTTCTGCTGGAACA	GTACAGTTGGTCTTTCATATCTGTGGG	gcgaattgggtaccgggccGGCTTCAGGTAAGCTTTGGCTC	ctgggctcgagggggggccCTGGGTGCAGAATGAACATTGTT	tgggaagcttgtcgacttaaGTAGATCCCAGAGGTCACAGTTGG	cactagtaggcgcgccttaaGTCTCACTCTATTACCAGGCTGG
APE1	194	this study	TGCGGCCGTCTTACTCTTCTTGG	ATGTGGATGGGCTTCGAGCCTGG	caccgTGCGGCCGTCTTACTCTTCT	aaacAGAAGAGTAAGACGGCCGCAc	caccgATGTGGATGGGCTTCGAGCC	aaacGGCTCGAAGCCCATCCACATc	GGCAATGTCAGGAGCTGTGG	TCCCCGAAGCCTTGGCGCTC	gcgaattgggtaccgggccGCCAACTCTGTGCCTTACATTCG	ctgggctcgagggggggccCCAACTGCGATCCGGCGTTA	tgggaagcttgtcgacttaaCTCCGTTTAGCCTTCAGGCTG	cactagtaggcgcgccttaaGCACAAGGGGCTTTCGGGAAG	Novus (13B8E5C2; NB100-116SS)
ATAD5	151	this study	TGCAAAGAAAGCTGCTGCGCTGG	GTTGCACATGTACGACTCTCTGG	caccgTGCAAAGAAAGCTGCTGCGC	aaacGCGCAGCAGCTTTCTTTGCAc	caccGTTGCACATGTACGACTCTC	aaacGAGAGTCGTACATGTGCAAC	GGGAACAATATTACATCAGAAGTTC	GCAGTGAGCTGAGATCTCATCAC	gcgaattgggtaccgggccCTCACCTACCACCCAAAGATAG	ctgggctcgagggggggccGGGCGGATCACTTAAGGCAAGG	tgggaagcttgtcgacttaaCTCTTCAGCTGTTAGCAGGAAC	cactagtaggcgcgccttaaTTCAAACCCAACCTCTGCCAC	gift from KJ Myung
ERCC1	142	this study	TTGCGCACGAACTTCAGTACGGG	AATTACGTCGCCAAATTCCCAGG	caccgTTGCGCACGAACTTCAGTAC	aaacGTACTGAAGTTCGTGCGCAAc	caccGAATTACGTCGCCAAATTCCC	aaacGGGAATTTGGCGACGTAATTC	CTCACAGGGCCTCAGATGTCCTC	GGGAGTTGAGAGGTCTCAGTCTCTTC	gcgaattgggtaccgggccGCCAAGCCCTTATTCCGATCTACAC	ctgggctcgagggggggccGAAGGGCAGAAGCCATCAATAGGG	tgggaagcttgtcgacttaaGTGAGCTCTGCGGCGCCACC	cactagtaggcgcgccttaaGGAATACTAAGGGCTCAGAGTACGGC	Santa Cruz (3H11; SC-53281)
FANCM	166	this study	AAAGACCTTTATTGCCGCCGTGG	CGATGATGTGTTGCTTGTCGCGG	caccgAAAGACCTTTATTGCCGCCG	aaacCGGCGGCAATAAAGGTCTTTc	caccgCGATGATGTGTTGCTTGTCG	aaacCGACAAGCAACACATCATCGc	CAACCGAAACTTAAATACAAACTGCCC	CGCCAAGAAGAGACACCGCA	gcgaattgggtaccgggccGCCGCACTCAGGATGCCACT	ctgggctcgagggggggccCGACAACCACCGAAGGCTTC	tgggaagcttgtcgacttaaGTAAGAGCTGGGAATTCCTGACCCA	cactagtaggcgcgccttaaTCACTGTCCCAACCATGACTAGGC	Novus (CV5.1; NBP2-50418)
FANCD2	to make MSH2-/- FANCD2-/- (155), MSH2-/- MPG-/- (156)	this study	CCCTAGGATCTCAGGTAGGCTGG	CTTTCCCCACATCAGCGTGCTGG	caccgCCCTAGGATCTCAGGTAGGC	aaacGCCTACCTGAGATCCTAGGGc	caccgCTTTCCCCACATCAGCGTGC	aaacGCACGCTGATGTGGGGAAAGc	TTTTAGCTAAATGTCTCATGCTGG	CTATACAAAAGGAGATGAGCTGG	gcgaattgggtaccgggccGGAGATGGAAGTGGTCCAAA	ctgggctcgagggggggccCCCAGAATAAAGAAAGACTACC	tgggaagcttgtcgacttaaGGATAAACCCTCTGTCATCATC	cactagtaggcgcgccttaaCAGGTAAAGTGGATGGCGTAG	Santa Cruz (FI17; SC-20022)
MGMT	147	this study	CGGACCTCCGAGAACCGCAGCGG	GGGAACTCTTCGATAGCCTCGGG	caccgCGGACCTCCGAGAACCGCAG	aaacCTGCGGTTCTCGGAGGTCCGc	caccGGGAACTCTTCGATAGCCTC	aaacGAGGCTATCGAAGAGTTCCC	GCAGCCACAAAACAGTCTGAAGC	CCCTTCTGGAGACAGTTCTGTATG	gcgaattgggtaccgggccCCAAGAGGGCCGCGCAGTAG	ctgggctcgagggggggccCTGCAAAAGTGAGAACAGGGGC	tgggaagcttgtcgacttaaGTAACTAAGCCATCTGCGGTG	cactagtaggcgcgccttaaCGCCTGTCTGACTTGGTTAGTG	Abcam (EPR4397; ab108630)
MPG	141	this study	CTAGTCCGGCGACTTCCTAATGG	TCATGAACATGCCTCGGTTGCGG	caccgCTAGTCCGGCGACTTCCTAA	aaacTTAGGAAGTCGCCGGACTAGc	caccgTCATGAACATGCCTCGGTTG	aaacCAACCGAGGCATGTTCATGAc	GCCAAGCCTGGCCTGTTCACTTC	ACCCTCAACCAGCCAGCTGTC	gcgaattgggtaccgggccGCGAGCATCTAAGCTCCAGTG	ctgggctcgagggggggccCTGTGGGCAGTCAGTTTCTGCTC	tgggaagcttgtcgacttaaGTGAGCAGTGCTGGGGCACGG	cactagtaggcgcgccttaaGCCTTTAAGTTCCCGTCCATTC	Santa Cruz (D-2; SC-390684)
MSH2	to make double knockouts	this study	TGCCTTTCAACAACCGGTTGAGG	TAGTGCTGTATTGCCAGAAATGG	caccgTGCCTTTCAACAACCGGTTG	aaacCAACCGGTTGTTGAAAGGCAc	caccgTAGTGCTGTATTGCCAGAAA	aaacTTTCTGGCAATACAGCACTAc	CCATGCTCGGCTTTGATTGTGTC	CAGACAACAGATCAGCCAGTGC	gcgaattgggtaccgggccGACTGCAGGCACATGCCAAC	ctgggctcgagggggggccCTGTGATCAGAATTCCTCCTCTTTGA	tgggaagcttgtcgacttaaCTGGAGTACAATGGCGCGAT	cactagtaggcgcgccttaaTGAATCCAGAAGGTGAAGGTTGC	Invitrogen (FE11; 33-7900)
POLQ	91	from Prof Kouji Hirota, Tokyo Metropolitan University	CAGTTCAGATGACATCGCTGAGG	GCAGTGTGCGACTGTGATACAGG	caccCAGTTCAGATGACATCGCTG	aaacCAGCGATGTCATCTGAACTG	caccGCAGTGTGCGACTGTGATAC	aaacGTATCACAGTCGCACACTGC			gcgaattgggtaccgggccGTGGTGGTTACGGGTGTCCCTGGAG	ctgggctcgagggggggccACTGAGAGGGCATTTCCACCTTACGG	tgggaagcttgtcgacttaaCTGCTACAGGTGATGAGAAATCTTAAG	cactagtaggcgcgccttaaCTCAAACTCCTGGGCTCAAGTGACC
RAD54B	99	from Prof Shunichi Takeda	TTTCAGTAGGTCGAAGTTCGTGG		caccgTTTCAGTAGGTCGAAGTTCG	aaacCGAACTTCGACCTACTGAAAc					gcgaattgggtaccgggccCAGTGCAAACAAAGGCTATGAATAATCAGG	ctgggctcgagggggggccGACTCCTTTTCAGTAAACAGGAGAGGGTTG	tgggaagcttgtcgacttaaCTTCCTGAGTGCTATACTCCCTGTACTTTC	cactagtaggcgcgccttaaACATGTGAGAAGAGCTCCATTAGAGGTAGG
RAD54L	to make RAD54B-/- RAD54L-/- (210)	this study	CCAAGAGAAAACCTGAAGGCAGG	GATGATGAAGACTGGCAACCTGG	caccgCCAAGAGAAAACCTGAAGGC	aaacGCCTTCAGGTTTTCTCTTGGc	caccGATGATGAAGACTGGCAACC	aaacGGTTGCCAGTCTTCATCATC	GCTCGCAGGTAGTAATTCCGC	TCACCATAATGGCAACTAACACTTGA	gcgaattgggtaccgggccCCAGCTCTTCTAGCCCTGCC	ctgggctcgagggggggccGGCAGCGGCTAAGAGTGTAGG	tgggaagcttgtcgacttaaGTGAGTACTTACTATGTGCCAGGC	cactagtaggcgcgccttaaCTGAAGAGCAAGTCTACCAACAGC	Santa Cruz (F11; SC-374598)
REV1	138	this study	TGTCAGTTGTGATGAAGCGCTGG	CAGAGGCAGCACATTTCGTCTGG	caccgTGTCAGTTGTGATGAAGCGC	aaacGCGCTTCATCACAACTGACAc	caccgCAGAGGCAGCACATTTCGTC	aaacGACGAAATGTGCTGCCTCTGc	GAAGGCTGGAGACAGTTTCAGTGG	CCTGGAAGCACACTTGTCATATGC	gcgaattgggtaccgggccAAATCCTATCTCAGCTTCATATTCTCCC	ctgggctcgagggggggccCTATCAACACAGAGCAAAGGCAAC	tgggaagcttgtcgacttaaGAGTTGCTTTGAGATTCTTGAATATCAG	cactagtaggcgcgccttaaGTGTTTCCTCAGCCCTGCCTTG	Santa Cruz (A-11; SC-393022)
REV7	102	from Prof Shunichi Takeda	TCTCATCCTCTACGTGCGCGAGG						TGACAACCGGTACAATCCTGTCCTCCCCTG	ATGCACACTGCTTTGTCTGCCTTTTAGCCT	gcgaattgggtaccgggccTTCCGGCGCCTGCTAAAGCG	ctgggctcgagggggggccAGCCACCTCCAGGAACTCGC	tgggaagcttgtcgacttaaAGGTCTACCCCGTGGGCATC	cactagtaggcgcgccttaaGCACACTGCTTTGTCTGCCT
